# Subthreshold serotonin signals combined by the G proteins Gα_q_ and Gα_s_ activate the *C. elegans* egg-laying muscles

**DOI:** 10.1101/2022.09.12.507489

**Authors:** Andrew C. Olson, Allison M. Butt, Nakeirah T.M. Christie, Ashish Shelar, Michael R. Koelle

## Abstract

Individual neuron or muscle cells express many G protein coupled receptors (GPCRs) for neurotransmitters and neuropeptides. It remains unclear how these cells integrate multiple GPCR signals that all must act through the same few G proteins. We investigated how two serotonin GPCRs, Gα_q_-coupled SER-1 and Gα_s_-coupled SER-7, function together on the *C. elegans* egg-laying muscles to promote contraction and thus cause eggs to be laid. Using receptor null mutations and cell-specific knockdowns, we found that serotonin signaling through either SER-1/Gα_q_ or SER-7/Gα_s_ alone does not induce egg laying, but these subthreshold signals can combine to promote egg laying. However, using designer receptors or optogenetics to artificially induce high levels of either Gα_q_ signaling or Gα_s_ signaling in the muscles was sufficient to induce egg laying. Conversely, knocking down both Gα_q_ and Gα_s_ in the egg-laying muscle cells induced egg-laying defects stronger than those of a *ser-7 ser-1* double knockout. These results suggest that, in the egg-laying muscles, multiple GPCRs for serotonin and other signals each produce weak effects that individually do not result in strong behavioral outcomes. However, they can combine to produce sufficient levels of Gα_q_ and Gα_s_ signaling to promote muscle activity and egg laying.
