## Supplemental File 1 for "Subthreshold serotonin signals combined by the G proteins Gα_q_ and Gα_s_ activate the *C. elegans* egg-laying muscles"

### Sheet: strains
Strain	Genotype	Features	Outcrossing (number of times the origin strain for each allele was outcrossed to wild type)	Used in figures	Source
N2	wild type			1, 1-supplement 1, 6-supplement 1	Brenner 1974
MT15434	tph-1(mg280) II			1	Schumacher et al. 2012
DA1814	ser-1(ok345) X		10X	1,6	Caenorhabditis Genetics Center (deposited by Leon Avery)
LX1984	ser-7(gk414345) X		6x	1,6	Fernandez et al. 2020
LX2455	ser-7(gk414345) X ser-1(ok345) X		ser-1 12x, ser-7 7x	1	This study
LX1978	nlp-3(tm3023) X		8x	1, 1-supplement 1	Brewer et al. 2019
LX2366	tph-1(mg280) II ; nlp-3(tm3023) X		tph-1 1x, nlp-3 9x	1	Brewer et al. 2019
LX2372	nlp-3(tm3023) X ser-1(ok345) X		ser-1 11x, nlp-3 9x	1	This study
LX2371	ser-7(gk414345) X nlp-3(tm3023) X		ser-7 7x, nlp-3 9x	1	This study
LX2456	ser-7(gk414345) X nlp-3(tm3023) X ser-1(ok345) X		ser-7 8x, nlp-3 10x, ser-1 13x	1	This study
LX2467	ser-5(ok3087) I		6X outcrossed	1-supplement 1	This study
LX2498	ser-5(ok3087) I ; nlp-3(tm3023) X		ser-5 8x, nlp-3 9x	1-supplement 1	This study
LX1919	vsIs165 IV ; lite-1(ce314) X lin-15(n765ts) X	GCaMP5/mCherry in vulval muscles	vsIs165 6x	2,3	Collins et al. 2016
LX2504	tph-1(mg280) II ; vsIs165 IV ; lite-1(ce314) X	GCaMP5/mCherry in vulval muscles	tph-1 2x, vsIs165, 7x, lite-1 2x	2,3	This study
LX2500	vsIs165 IV ; lite-1(ce314) X ser-1(ok345) X	GCaMP5/mCherry in vulval muscles	vsIs165 7x, lite-1 2x, ser-1 11x	2,3	This study
LX2501	vsIs165 IV ; ser-7(gk414345) X lite-1(ce314) X	GCaMP5/mCherry in vulval muscles	vsIs165 7x, ser-7 8x, lite-1 2x	2,3	This study
LX2495	vsIs165 IV ; lite-1(ce314) X nlp-3(tm3023) X	GCaMP5/mCherry in vulval muscles	vsIs165 7x, nlp-3 9x, lite-1 2x	2,3	This study
LX2553	tph-1(mg280) II ; vsIs165 IV ; lite-1(ce314) X nlp-3(tm3023) X	GCaMP5/mCherry in vulval muscles	tph-1 3x, vsIs165 7x, lite-1 2x, nlp-3 10x	2,3	This study
LX2557	vsIs165 IV ; lite-1(ce314) X ; nlp-3(tm3023) X ; ser-1(ok345) X	GCaMP5/mCherry in vulval muscles	vsIs165 7x, lite-1 2x, nlp-3 10x, ser-1 12x	2,3	This study
LX2558	vsIs165 IV ; ser-7(gk414345) X ; lite-1(ce314) X ; nlp-3(tm3023) X	GCaMP5/mCherry in vulval muscles	vsIs165 7x, lite-1 2x, ser-7 9x, nlp-3 10x	2,3	This study
LX2799	sid-1(qt9) V ; lin-15(n765ts) X ; vsIs237 ; vsEx981	anti-ser-7 RNAi in egg-laying muscles, SER-7::GFP	sid-1 3x, vsIs237 2x	4	This study
LX2835	sid-1(qt9) V ; lin-15(n765ts) X ; vsIs237 ; vsEx1011	anti-ser-1 RNAi in egg-laying muscles, SER-7::GFP	sid-1 3x, vsIs237 2x	4	This study
LX2804	sid-1(qt9) V ; lin-15(n765ts) X ; vsEx986	anti-gfp RNAi in egg-laying muscles, used for a negative control	sid-1 2x	4,5,5-supplement 1	This study
LX2806	sid-1(qt9) V ; lin-15(n765ts) X ; vsEx988	anti-ser-1 RNAi in egg-laying muscles	sid-1 2x	4,5	This study
LX2807	sid-1(qt9) V ; lin-15(n765ts) X ; vsEx989	anti-ser-7 RNAi in egg-laying muscles	sid-1 2x	4,5	This study
LX2819	ser-1(ok345) X ; vsIs238	overexpressed SER-7::GFP trasnlational fusion	ser-1 11x, vsIs238 2x	6	This study
LX2820	ser-7(gk414345) X ; vsIs244	overexpressed SER-1::GFP trasnlational fusion is overexpressed	ser-7 7x, vsIs244 4x	6	This study
LX2096	lin-15(n765) X; vsIs191	mCherry in vulval muscles	vsIs191 not outcrossed	5-supplement 1	Collins et al. 2016
LX2827	sid-1(qt9) V ; lin-15(n765ts) X ; vsEx1003	anti-egl-30 (Gαq) RNAi in the egg-laying muscles		5	This study
LX2828	vsEx1004sid-1(qt9) V ; lin-15(n765ts) X ; vsEx1004	anti gsa-1 (Gαs) RNAi in the egg-laying muscles		5	This study
LX2821	sid-1(qt9) V ; lin-15(n765ts) X ; vsEx997	anti-egl-30 (Gαq) and anti-gsa-1 (Gαs) RNAi in egg-laying muscles	sid-1 2x	5, 5-supplement 1	This study
LX2822	sid-1(qt9) V ; lin-15(n765ts) X ; vsEx998	mCherry in vulval muscles, anti-egl-30 (Gαq) and anti-gsa-1 (Gαs) RNAi in egg-laying muscles	sid-1 2x	supplement 5	This study
LX2837	ser-7(gk414345) X ; vsEx1013	empty vector control for the Gαq DREADD in egg-laying muscles	ser-7 6x	7	This study
LX2831	ser-7(gk414345) X ; vsEx1007	Gαq DREADD in egg-laying muscles	ser-7 6x	7	This study
LX2867	ser-7(gk414345) X lite-1(ce314) X lin-15(n765ts) X ; vsEx1042	empty vector control for photoactivatable adenylyl cyclase in egg-laying muscles	ser-7 9x, lite-1 2x	7,8	This study
LX2868	ser-7(gk414345) X lite-1(ce314) X lin-15(n765ts) X ; vsEx1043	photoactivatable adenylyl cyclase in egg-laying muscles	ser-7 9x, lite-1 2x	7,8	This study

### Sheet: transgenes
allele	function	injection components	Source
vsIs165	GCaMP5/mCherry in vulval muscles (unc-103e promoter)	Integrant of vsEx739	Collins et al. 2016
vsIs191	mCherry in vulval muscles	Integrated array of vsEx780	Collins et al. 2016
vsIs237	SER-7::GFP	Integrated array of vsEx870	Fernandez et al. 2020
vsIs238	SER-7::GFP translational fusion.	Integrated array of vsEx870	Fernandez et al. 2020
vsIs244	SER-1::GFP translational fusion.	Integrated array of vsEx880	Fernandez et al. 2020
vsEx739	GCaMP5/mCherry in vulval muscles (unc-103e promoter)	pKMC274B was injected at 15ng/µl and pKMC257 was injected at 2ng/µl along with 50ng/µl pL15EK.	Collins et al. 2016
vsEx780	mCherry in vulval muscles	pKMC257 at 50 ng/µl, pL15EK at 50 ng/µl	Collins et al. 2016
vsEx870	SER-7::GFP translational fusion.	ser-7::gfp fosmid at 60ng/µL, pL15EK at 50ng/µL, DH5alpha genomic DNA (digested with BamHI and Hind III) at 25ng/µL.	Fernandez et al. 2020
vsEx880	SER-1::GFP translational fusion.	ser-1::gfp fosmid at 60ng/µL and pL15EK at 50ng/µL, DH5alpha genomic DNA (digested with BamHI and Hind III) at 25ng/µL.	Fernandez et al. 2020
vsEx981	ser-7 RNAi in egg-laying muscles (unc-103e promoter)	sense RNAi 100 ng/µl, anti-sense RNAi 100 ng/ul pCFJ90 10 ng/µl pL15EK 50 ng/µl DH5apha genomic DNA (digested with BamHI and Hind III) 25 ng/µl	this study
vsEx986	anti-gfp RNAi in egg-laying muscles (unc-103e promoter)	sense RNAi strand at 100ng/ul, anti-sense RNAi strand at 100ng/ul 10ng/ul pCFJ90, 50ng/ul pL15EK, 25ng/ul DH5alpha genomic DNA digested with BamHI/HindIII	this study
vsEx988	anti-ser-1 RNAi in egg-laying muscles (unc-103e promoter)	10ng/µl pCFJ90, 50ng/µl pL15EK, 25ng/µl DH5alpha genomic DNA digested with BamHI/HindIII sense RNAi strand at 100ng/µl , anti-sense RNAi strand at 100ng/µl	this study
vsEx989	anti-ser-7 RNAi in egg-laying muscles (unc-103e promoter)	10ng/ul pCFJ90, 50ng/ul pL15EK, 25ng/ul DH5alpha genomic DNA digested with BamHI/HindIII sense RNAi strand at 100ng/ul , anti-sense RNAi strand at 100ng/ul	this study
vsEx997	anti-egl-30 (Gαq) and anti-gsa-1(Gαs) RNAi in egg-laying muscles	10ng/µl pCFJ90, 50ng/µl pL15EK, 25ng/µl DH5alpha genomic DNA (digested with BamHI/HindIII), sense egl-30 RNAi strand at 50ng/µl, anti-sense egl-30 RNAi strand at 50ng/µl, sense gsa-1 RNAi strand at 50ng/µl,anti-sense gsa-1 RNAi strand at 50ng/µl	this study
vsEx998	mCherry in egg-laying muscles, anti-egl-30 (Gαq) and anti-gsa-1 (Gαq) RNAi in egg-laying muscles	10ng/µl pCFJ90, 50ng/µl pL15EK, 25ng/µl DH5alpha genomic DNA (digested with BamHI/HindIII), sense egl-30 RNAi strand at 50ng/µl, anti-sense egl-30 RNAi strand at 50ng/µl, sense gsa-1 RNAi strand at 50ng/µl, anti-sense gsa-1 RNAi strand at 50ng/µl, pKMC257 at 50ng/µl	this study
vsEx1003	anti-egl-30 (Gαq) RNAi in the egg-laying muscles	10ng/µl pCFJ90, 50ng/µl pL15EK, 25ng/µl DH5alpha genomic DNA (digested with BamHI and HindIII), sense RNAi strand at 50ng/µl, anti-sense RNAi strand at 50ng/µl	this study
vsEx1004	anti gsa-1 (Gαs) RNAi in the egg-laying muscles	10ng/µl pCFJ90, 50ng/µl pL15EK, 25ng/µl DH5alpha genomic DNA (digested with BamHI/HindIII), sense RNAi strand at 50ng/µl, anti-sense RNAi strand at 50ng/µl	this study
vsEx1007	Gαq DREADD in egg-laying muscles	10 ng/µl pCFJ90, 25 ng/µl DH5alpha genomic DNA (digested with BamHI and Hind III), 50 ng/µl pAO67	this study
vsEx1011	ser-1 RNAi in egg-laying muscles (unc-103e promoter)	sense RNAi strand at 100 ng/µl, anti-sense RNAi at 100 ng/µl, pCFJ90 at 10 ng/µl pL15EK at 50 ng/µl DH5apha genomic DNA (digested with BamHI and Hind III) at 25 ng/µl	this study
vsEx1013	empty vector control for the Gαq DREADD	10 ng/ul pCFJ90, 25 ng/ul DH5alpha genomic DNA (digested with BamHI and Hind III), 50 ng/ul pAO60	this study
vsEx1042	empty vector control for photoactivatable adenylyl cyclase in egg-laying muscles	50 ng/µl pAO75, 50 ng/µl pkmc257, 25 ng/µl DH5alpha genomic DNA (digested with BamHI and Hind III), 50 ng/µl pL15EK	this study
vsEx1043	photoactivatable adenylyl cyclase in egg-laying muscles	50 ng/µl pAO76, 50 ng/µl pkmc257, 25 ng/µl DH5apha genomic DNA (digested with Bam HI and Hind III), 50 ng/µl pL15EK	this study

### Sheet: RNAi constructs
		Transgenic animals with egg-laying muscle specific RNAi were created using the method described in Esposito et al. (2007). Fusion PCR was used to create two amplicons that express sense or anti-sense RNA targeting the gene of interest. The expression is driven from the egg-laying muscle specfic unc-103e promoter. The unc-103e promoter was amplified from the pAO60 plasmid. The cDNA targeting the g…
gene knocked down	allele	construction
ser-7	vsEx981	unc-103e promoter::ser-7 RNAi Antisense amplicon amplify unc-103e promoter from pAO60 with primer Punc103RNAi and primer uncser7anti. Amplify ser-7 cDNA from pAO57 with primer cDNAampF and primer cDNAampR. After annealing the two fragments use primer unc103nest and primer ser7nestAnt as nested primers. unc-103e promoter::ser-7 RNAi Sense amplicon amplify unc-103e promoter from pAO60 with primer P…
gfp	vsEx986	unc-103e promoter::gfp RNAi Antisense amplicon amplify unc-103e promoter from pAO60 with Punc103RNAi and uncgfpAnt2 (67C, extend for 1 min 21 sec. 2665 bp. Amplify gfp cDNA from pPD128.110 use with gfpcDNAf and gfpcDNAr (64 C, extend for 40 sec. 661 bp.) . After using NEBuilder to fuse the two fragments use unc103nest and gfpnestAnti as nested primers (63C ,extend for 1 min 37 sec. 3233 bp). unc-…
ser-1	vsEx988	unc-103e promoter::ser-1 RNAi Antisense amplicon amplify unc-103e promoter from pAO60 with primer Punc103RNAi and primer uncser1anti ( 67 C, 1 min 21 sec, 2709 bp). Amplify ser-1 sense cDNA from ser-1 fragA cDNA from twist bioscience with primer cDNAampF and primer ser1fragAR2 (66C 40 sec, ~1100 bp). After annealing the two fragments use primer unc103nest and primer ser1nestAnt as nested primers …
ser-7	vsEx989	unc-103e promoter::ser-7 RNAi Antisense amplicon amplify unc-103e promoter from pAO60 with primer Punc103RNAi and primer uncser7anti. Amplify ser-7 cDNA from pAO57 with primer cDNAampF and primer cDNAampR. After annealing the two fragments use primer unc103nest and primer ser7nestAnt as nested primers. unc-103e promoter::ser-7 RNAi Sense amplicon amplify unc-103e promoter from pAO60 with primer P…
egl-30 and gsa-1	vsEx997	See egl-30 and gsa-1 below for the protols for preparing RNAi targeting those genes.
egl-30 and gsa-1	vsEx998	See egl-30 and gsa-1 below for the protols for preparing RNAi targeting those genes.
egl-30 (Gαq)	vsEx1003	unc-103e promoter::egl-30 RNAi Antisense amplicon amplify unc-103e promoter from pAO60 with primer Punc103RNAi and primer uncegl30An2 (67C, extend for 1 min 21 sec. 2705 bp). Amplify egl-30 cDNA from pAO46 with primer egl30cDNAf and primer egl30cDNAr (anneal 63C. at extend for 15 sec. 427 bp). After using NEBuilder to fuse the two fragments use primer unc103nest and primer egl30nestA as nested pr…
gsa-1 (Gαs)	vsEx1004	unc-103e promoter::gsa-1 RNAi Antisense amplicon amplify unc-103e promoter from pAO60 with primer Punc103RNAi and primer uncegsa1Ant (anneal at 67C, extend for 1 min 21 sec. 2710 bp). Amplify gsa-1 cDNA from pAO47 use with primer gsa1cDNAf and primer gsa1cDNAr (anneal at 63 bp. extend for 15 sec. 489 bp) . After using NEBuilder to fuse the two fragments use primer unc103nest and primer gsa1nestA …
ser-1	vsEx1011	unc-103e promoter::ser-1 RNAi Antisense amplicon amplify unc-103e promoter from pAO60 with primer Punc103RNAi and primer uncser1anti (67 C, 1 min 21 sec, 2709 bp). Amplify ser-1 cDNA from ser-1 fragA cDNA from Twist Bioscience with primer cDNAampF and primer ser1fragAR2 (66C 40 sec, ~1100 bp). After annealing the two fragments use primer unc103nest and primer ser1nestAnt as nested primers (63 C, …

### Sheet: plasmids
Plasmid name	Features	Construction	Source
pAO46	egl-30 RNAi expressed from the L4440 RNAi feeding vector backbone	Amplified egl-30 genomic DNA from lysed C. elegans with primer egl30RNAiF1 (aagatgACTAGTCCAGTCTATGATACGAGCGATG ) and cloned into L4440 with Spe I and Xho I.	This study
pAO57	expresses partial ser-7 cDNA from a gar-2 promoter	Used Gibson cloning to insert a partial segment of ser-7 cDNA into pAO54. The ser-7 sequence is within ATGGCCCGTGCAGTCAACAT at the 5' end and ACGAAGCAAGTGACGTCTAG at the 3' end.	This study
pAO60	empty vector control for the experiment that expressed Gαq DREADD in egg-laying muscles	Amplified unc-103e promoter from pKMC189 using primers Punc103eF (CAAGCTTGCATGCCTGCAGGgtgcatgcctattttatatttacaatatt )and Punc103eR (CCCGGGGATCCTCTAGAGTCGAaccaccaccaccacaacc), then Gibson cloned into MCS I area of pAO51. pAO51 was prepared for Gibson cloning with primers pAO51mcsIR (CCTGCAGGCATGCAAGCT) and pAO51mcsIF (TCGACTCTAGAGGATCCCCG)	This study
pAO67	expresses Gαq DREADD in egg-laying muscles	Amplified cegar-3Dq, which is the gar-3 Gαq DREADD, from pSP110, using primers pAO67F1 tggctagcgtcgacggtaccatATGCAGTCCTCTTCGTTGGG and pAO67R1 ggtgaaagtaggatgagacagcCTAGTTGCGTCGGACATATCCCT (anneal at 65C extend for 2 min 33 sec (~5100bp)). Then Gibson cloned into pAO60. pAO60 was amplified with pAO5xfwd gctgtctcatcctactttcacc and pAO5xrev atggtaccgtcgacgctagc (anneal at 63C, extend for 3 min 32 se…	This study
pAO75	empty vector control for the experiment that expressed photoactivatable adenylyl cyclase in egg-laying muscles	Used primers pAO75F(TCGACGGTACCATCGGCCGCTGTCATCAGATCG) and pAO75R(GACAGCGGCCGATGGTACCGTCGACGCTAGC) to amplify from pAO70, removing gsa-1Q208L-SL2-mCherry. Gibson clone to recircularize	This study
pAO76	expresses photoactivatable adenylyl cyclase in egg-laying muscles	amplified the backbone from pAO70 with pAO74F2 (cggccgctgtcatcagatc) and pAO75R1 (ATGGTACCGTCGACGCTAGCCAAGG) anneal at 66C and extend for 3 min. Amplifed the bPAC plus homology arms from pET28a-ec_bPAC with pAO76F1a (GCTAGCGTCGACGGTACCATatgatgaaacgcctggtgtat)and pAO76R1a (CGATCTGATGACAGCGGCCGttatttatcgttttccagggtctgac) anneal at 63 C extend for 1 min 5 sec. Assembled with NEBuilder.	This study
pCFJ90	co-injection marker, expresses mCherry in the pharyngeal muscles from the myo-2 promoter.		Frøkjaer-Jensen et al. 2008
pKMC257	expresses mCherry in egg-laying muscles	amplified unc-103e promoter and ligated into pKMC190 using SphI/XmaI	Collins et al. 2013
pKMC274B	expresses GCaMP5 in egg-laying muscles	amplified GCaMP5 from pCMV-GCaMP5 and ligated into pKMC189 with NheI/NcoI	Collins et al. 2016
pL15EK	co-injection marker, rescues lin-15	The 11kb Eag1/Nru1rescuing fragment of cosmid C29B12 was cloned into pBSKS with Eag1/Nru1.	Clark et al. 1994

### Sheet: Supplemental References
Supplemental References
Brenner S. 1974. The genetics of Caenorhabditis elegans. Genetics 77(1):71-94. doi: 10.1093/genetics/77.1.71. PMID: 4366476
Brewer JC, Olson AC, Collins KM, Koelle MR. 2019. Serotonin and neuropeptides are both released by the HSN command neuron to initiate Caenorhabditis elegans egg laying. PLoS Genet. 15:e1007896. doi: 10.1371/journal.pgen.1007896. PMID: 30677018.
Collins KM, Koelle MR. 2013. Postsynaptic ERG potassium channels limit muscle excitability to allow distinct egg-laying behavior states in Caenorhabditis elegans. J Neurosci. 33:761-775. doi: 10.1523/JNEUROSCI.3896-12.2013. PMID: 23303953.
Collins KM, Bode A, Fernandez RW, Tanis JE, Brewer JC, Creamer MS, Koelle MR. 2016. Activity of the C. elegans egg-laying behavior circuit is controlled by competing activation and feedback inhibition. Elife 5:e21126. doi: 10.7554/eLife.21126. PMID: 27849154.
Clark SG, Lu X, Horvitz HR. The Caenorhabditis elegans locus lin-15, a negative regulator of a tyrosine kinase signaling pathway, encodes two different proteins. Genetics. 1994 Aug;137(4):987-97. doi: 10.1093/genetics/137.4.987. PMID: 7982579; PMCID: PMC1206075.
Fernandez RW, Wei K, Wang EY, Mikalauskaite D, Olson A, Pepper J, Christie N, Kim S, Weissenborn S, Sarov M, Koelle MR. 2020. Cellular Expression and Functional Roles of All 26 Neurotransmitter GPCRs in the C. elegans Egg-Laying Circuit. J Neurosci. 40:7475-7488. doi: 10.1523/JNEUROSCI.1357-20.2020. PMID: 32847964.
Frøkjaer-Jensen C, Davis MW, Hopkins CE, Newman BJ, Thummel JM, Olesen SP, Grunnet M, Jorgensen EM. Single-copy insertion of transgenes in Caenorhabditis elegans. Nat Genet. 2008 Nov;40(11):1375-83. doi: 10.1038/ng.248. Epub 2008 Oct 26. PMID: 18953339; PMCID: PMC2749959.
Schumacher JA, Hsieh YW, Chen S, Pirri JK, Alkema MJ, Li WH, Chang C, Chuang CF. 2012. Intercellular calcium signaling in a gap junction-coupled cell network establishes asymmetric neuronal fates in C. elegans. Development 139(22):4191-201. doi: 10.1242/dev.083428. PMID: 23093425
